# Combinatorial mutagenesis of rapidly-evolving residues yields super-restrictor antiviral proteins

**DOI:** 10.1101/557264

**Authors:** Rossana Colón-Thillet, Emily Hsieh, Laura Graf, Richard N McLaughlin, Janet M. Young, Georg Kochs, Michael Emerman, Harmit S. Malik

## Abstract

Antagonistic interactions drive host-virus evolutionary arms-races, which often manifest as recurrent amino acid changes (*i.e*., positive selection) at their protein-protein interaction interfaces. Here, we investigated whether combinatorial mutagenesis of positions under positive selection in a host antiviral protein could enhance its restrictive properties. We tested ~700 variants of human MxA, generated by combinatorial mutagenesis, for their ability to restrict Thogoto orthomyxovirus (THOV). We identified MxA super-restrictors with increased binding to THOV NP target protein and 10-fold higher anti-THOV restriction relative to wild-type human MxA, the most potent naturally-occurring anti-THOV restrictor identified. Our findings reveal a means to elicit super-restrictor antiviral proteins by leveraging signatures of positive selection. Although some MxA super-restrictors of THOV were impaired in their restriction of H5N1 influenza A virus (IAV), other super-restrictor variants increased THOV restriction without impairment of IAV restriction. Thus, broadly acting antiviral proteins such as MxA mitigate breadth-versus-specificity tradeoffs that could otherwise constrain their adaptive landscape.
