## Supplementary Table 2 for "Combinatorial mutagenesis of rapidly-evolving residues yields super-restrictor antiviral proteins"

### Sheet: Sheet1
aa540 (G)	aa564 (F)	aa566 (S)	aa567 (S)	MxA variant	THOV % (triplicate average)		THOV minireplicon activity %
Q	Q	S	M	9	4.7		wtMxA	T103A
Q	A	Y	S	82	5.7
K	A	A	V	93	7.6
L	R	C	W	8	7.8
S	F	S	S	151	9.3
D	R	S	L	118	10.5
T	A	M	C	22	11
V	R	S	V	77	11
S	V	L	E	152	11.4
H	K	W	R	173	12.1
T	R	W	R	194	12.3
A	S	P	E	122	13
D	S	G	R	30	13.2
Q	V	V	M	117	13.7
C	L	S	Y	5	13.9
R	V	G	V	41	14
Y	V	A	G	40	14.8
R	V	W	M	113	14.9
R	C	T	P	86	15.1
H	S	G	R	91	15.2
H	T	R	V	60	15.4
V	G	R	S	54	15.8
Q	V	W	D	154	16.2
H	M	S	E	200	16.3
I	R	C	M	106	16.4
T	A	V	H	24	16.6
V	V	E	K	49	16.6
M	S	R	S	178	16.8
L	G	R	S	19	16.9
Q	G	V	V	6	17
R	R	R	V	98	17.1
S	A	V	C	176	17.1
M	G	P	L	112	17.3
C	Q	V	T	121	17.6
A	I	E	V	149	18
I	I	V	C	47	18.2
E	V	Q	Y	124	18.4
I	R	V	D	109	18.8
T	Q	V	D	187	19.1
H	F	S	S	83	19.2
W	F	S	V	150	19.4
T	I	C	E	46	19.5
E	H	W	S	105	19.5
T	G	R	I	201	19.6
T	F	S	S	33	20.1
T	G	V	H	56	20.2
S	L	R	T	58	20.2
T	A	V	L	115	20.3
H	V	L	V	89	20.7
R	M	C	G	175	21.3
T	W	A	R	192	21.3
H	G	F	V	1	21.7
I	G	Y	R	39	22.7
S	S	W	V	163	22.7
W	S	T	C	84	23.5
I	L	R	V	102	23.5
L	S	T	G	52	23.7
T	C	E	A	185	23.8
R	W	R	T	25	23.9
D	L	M	V	44	23.9
I	L	P	G	202	23.9
F	W	R	S	92	24.2
F	W	T	C	87	24.4
S	W	S	R	20	25.1
I	W	L	G	38	25.3
T	W	D	M	45	25.6
F	R	V	V	184	25.7
H	W	W	S	12	25.8
W	V	C	V	36	26.6
H	Q	S	R	71	26.6
L	S	G	L	147	26.6
H	V	K	I	167	27
L	M	G	T	170	27.2
T	G	V	M	99	27.5
F	N	A	W	161	27.6
I	R	G	N	156	27.9
S	P	G	Y	195	28
T	L	P	M	3	28.3
T	G	C	Y	179	28.6
D	V	C	K	135	29.1
T	W	S	P	70	29.8
A	G	V	V	28	31.6
F	W	M	G	104	32.1
Y	R	S	G	203	32.8
S	L	V	L	96	32.9
H	R	G	L	174	32.9
L	G	T	M	182	32.9
S	L	V	L	16	33.3
S	D	M	G	146	33.9
R	C	K	A	130	34.3
W	L	S	E	190	34.4
G	F	R	Q	177	35.7
W	T	A	C	169	36
F	R	C	V	188	36.3
Q	T	L	W	21	37.5
Q	L	G	W	85	39
T	N	R	R	136	39.6
S	G	G	L	80	39.7
C	G	W	L	103	40.7
G	L	Q	C	35	40.9
H	S	E	S	171	41.1
S	W	V	L	59	41.4
T	G	C	Y	158	41.4
H	G	L	K	138	42
Q	V	W	D	139	45.8
E	G	M	L	101	46.7
D	W	I	G	53	46.8
R	S	L	G	66	47.3
S	L	G	S	64	47.4
L	T	W	C	23	47.6
T	S	S	A	67	48
P	L	S	G	159	48.7
F	V	V	R	76	49.1
E	F	S	S	61	49.8
S	E	S	W	63	49.8
G	W	C	Q	166	50
N	D	I	D	73	50.2
D	T	I	G	168	50.3
P	S	W	Q	153	50.6
H	T	L	W	180	51
A	E	E	L	198	51.8
D	W	D	C	72	52.2
S	L	D	D	126	52.3
V	G	G	D	199	52.8
L	Q	Q	Y	65	53.2
Q	G	D	S	160	55.6
H	Q	M	W	125	57.2
Y	F	S	S	69	57.4
Q	L	S	M	68	58
S	S	V	T	157	59.8
I	W	V	V	132	62.3
P	I	G	R	79	64.5
P	W	R	W	97	65
F	E	V	V	140	65.2
P	G	M	H	78	65.4
P	L	G	R	94	66.8
P	V	L	W	17	69
P	G	M	N	111	73.1
P	A	E	R	181	73.6
P	V	G	R	15	76.1
P	A	S	W	2	78.4
