## Supplementary Table 1 for "Combinatorial mutagenesis of rapidly-evolving residues yields super-restrictor antiviral proteins"

### Sheet: Sheet1
aa540 (G)	aa561 (F)	aa564 (F)	aa566 (S)	aa567 (S)	MxA variant	THOV % (triplicate average)		THOV minireplicon activity %
L	F	V	K	G	53	0.491984		wtMxA	T103A
T	F	G	N	F	4	0.589925		3.7	98.07
G	Y	K	D	A	789	0.654932
G	Y	G	Q	L	559	0.694621
G	F	G	S	P	91	1.19337
G	Y	R	R	P	320	1.39187
G	Y	F	P	H	306	1.5109
G	F	S	W	E	84	1.59256
G	Y	D	G	C	470	1.66181
G	F	S	M	M	474	1.75656
G	Y	Y	D	G	30	1.93234
G	Y	E	C	S	584	2.01729
C	W	P	C	T	473	2.19758
G	Y	G	E	A	252	2.53685
G	Y	E	C	S	648	2.559
G	Y	Y	H	M	345	2.8858
T	W	P	W	T	816	3.02842
G	Y	S	W	V	462	3.52346
G	Y	T	L	Y	471	3.57772
R	W	N	N	V	339	3.69386
G	F	L	G	Q	478	3.95861
G	F	M	K	R	79	4.17186
S	F	F	S	S	357	4.89148
G	F	R	D	V	733	5.04923
F	F	F	S	S	246	5.25314
G	F	W	G	P	317	5.26262
G	F	M	A	F	232	5.32746
G	Y	A	A	R	381	5.40767
G	Y	R	Y	V	688	5.44067
G	F	P	V	A	440	5.76069
G	N	K	M	A	675	5.82668
G	Y	M	F	M	237	5.92279
G	F	Q	M	L	297	5.98349
G	F	L	F	E	257	6.46625
G	F	K	V	S	442	6.56243
G	F	L	R	W	482	7.00776
G	F	L	S	S	292	7.12377
G	Y	S	R	Q	574	7.29193
R	W	N	N	V	342	7.74633
G	W	P	V	G	475	8.25611
G	F	L	G	Q	758	8.4514
G	Y	V	T	D	501	9.64342
G	F	L	F	L	808	9.7857
G	F	L	G	V	301	9.87728
G	Y	Y	H	S	650	12.6407
G	F	N	L	I	694	13.3096
G	M	P	S	S	467	13.942
A	H	S	M	V	435	14.7621
G	F	F	M	F	378	16.3465
E	Y	P	A	G	29	16.4868
G	L	K	Y	G	309	16.808
G	N	V	D	R	496	18.3573
G	F	L	T	P	222	18.7979
R	L	Y	D	R	427	19.2698
G	W	I	R	V	244	19.8118
G	W	R	D	G	603	20.3685
S	G	L	V	V	591	21.6399
G	T	C	V	G	444	22.2767
G	M	F	E	C	403	22.6207
P	W	P	D	R	3	22.6284
G	S	F	K	N	446	23.0259
G	S	M	R	F	436	23.1131
P	C	C	R	F	419	24.3725
G	W	G	R	E	200	24.4231
G	S	A	V	V	437	25.1947
R	S	A	I	M	39	25.2283
P	R	G	G	P	411	25.6809
A	S	L	G	G	7	25.76
G	V	F	R	F	443	26.0663
G	F	F	C	L	441	27.0177
G	R	R	S	F	387	27.1955
G	L	Q	H	W	417	27.3004
G	S	L	L	S	371	27.7514
S	S	C	M	P	405	27.7572
G	L	C	W	K	379	28.3
G	T	V	A	Q	412	28.3879
G	W	I	V	L	202	29.0515
G	V	P	E	A	629	29.1905
G	L	R	Y	V	377	29.357
G	A	G	S	V	49	29.6146
G	S	V	L	K	724	31.022
G	W	K	W	I	241	31.5212
G	V	Y	N	H	32	32.0597
G	W	V	G	L	274	32.6309
C	M	A	P	V	414	33.2918
G	M	H	G	R	577	33.381
R	A	W	R	E	587	33.8632
R	H	A	L	C	50	34.0531
G	P	C	F	V	488	34.387
G	T	L	W	T	388	34.7416
G	L	R	G	S	812	34.8887
A	W	V	Y	Y	288	35.7082
G	V	R	W	R	567	35.8291
G	Y	N	L	C	700	35.8355
G	W	V	G	R	511	36.06
G	Q	L	N	T	300	36.1165
G	L	S	R	S	813	36.6034
P	S	L	E	A	369	37.2425
H	T	V	V	V	52	37.4644
G	K	R	C	R	669	37.7975
P	F	F	S	S	11	37.8165
G	R	V	R	Y	551	37.8223
G	C	G	F	L	243	38.0002
G	E	K	A	E	323	38.2891
G	W	V	V	L	239	38.4195
Q	G	V	R	E	366	38.4764
G	T	W	V	V	438	38.5096
P	I	L	F	R	525	38.7226
G	L	I	I	S	499	39.3962
F	S	L	R	Q	5	39.4733
V	Q	R	N	G	16	39.9146
G	R	L	F	M	294	40.0187
G	D	L	R	I	226	40.1263
P	S	G	P	K	31	40.2753
A	R	G	F	G	450	40.4502
G	G	N	W	S	275	40.5512
G	S	M	F	M	534	40.5665
G	P	V	T	K	399	40.9037
G	R	T	F	G	588	41.319
G	A	G	L	G	233	41.4077
G	S	Y	S	M	423	41.7621
T	P	S	M	D	367	42.04
G	T	I	G	S	476	42.0969
G	W	A	M	R	516	42.1235
G	S	L	A	D	456	42.1438
G	H	S	R	H	480	42.3203
P	R	G	W	I	238	42.4415
G	D	R	W	G	8	42.5231
G	A	G	V	S	310	42.5515
G	G	R	E	A	451	42.8697
T	G	G	S	G	10	42.927
G	F	F	S	R	390	42.9339
L	C	F	S	S	375	43.0861
G	L	R	P	I	523	43.1873
G	W	R	M	R	198	43.8324
L	D	G	R	V	804	43.8346
G	K	L	W	G	571	44.0746
R	L	R	N	T	422	44.1775
G	S	R	T	H	515	44.4729
G	V	S	C	S	468	44.654
G	K	I	F	M	795	45.0321
G	Q	C	E	E	472	45.1859
G	A	R	G	G	784	45.5952
P	L	G	R	M	1	45.9573
G	K	K	R	G	349	46.0017
G	F	G	E	G	235	46.0047
T	N	D	W	E	463	46.0795
G	A	K	Q	F	708	46.3766
T	R	L	R	P	500	46.7641
G	L	V	T	P	732	47.2433
P	P	V	V	G	51	47.2521
G	N	S	F	G	716	47.2909
K	A	V	R	P	331	47.9811
G	V	L	C	I	755	48.1907
G	H	P	R	P	259	48.6268
L	L	K	D	G	720	48.9791
G	S	G	S	A	684	49.3116
G	L	A	R	V	354	49.3833
G	P	Y	L	E	431	49.4524
G	A	R	L	S	391	49.7642
G	S	L	I	G	242	49.8239
G	V	L	G	S	601	49.8363
G	L	G	V	Q	255	49.8902
R	I	V	F	G	400	49.9425
G	G	L	S	L	256	50.3729
G	F	R	G	G	341	50.4872
A	L	L	V	G	13	50.8362
G	S	L	A	D	455	50.915
G	S	D	H	T	547	51.2152
G	L	S	W	H	298	51.2356
G	S	W	G	W	424	51.3932
G	R	V	A	E	449	51.5798
G	I	F	S	R	35	51.8444
G	S	V	W	F	268	51.8795
G	V	P	V	F	704	51.9551
T	N	R	V	A	395	51.9631
R	L	V	T	H	562	52.7202
G	V	T	F	S	392	52.868
G	A	F	S	V	346	52.9227
G	N	N	A	S	712	53.0311
G	G	N	W	W	358	53.2112
N	M	T	I	L	27	53.2733
G	L	F	V	G	327	53.3249
G	F	R	G	G	340	53.6205
L	L	M	T	S	797	53.6411
G	G	A	W	G	439	53.6424
G	L	F	L	A	723	53.6592
G	N	L	L	V	267	53.7003
G	M	W	G	V	270	53.7994
G	T	S	C	I	281	53.9732
G	S	G	G	A	299	54.0208
G	T	L	A	E	389	54.1131
G	G	C	R	W	590	54.6534
G	D	K	W	V	821	54.6552
G	S	S	G	T	316	54.9259
I	S	G	E	A	285	54.9615
G	L	A	G	M	407	54.99
G	L	L	G	L	370	55.5823
S	E	W	G	G	376	55.6383
G	G	G	L	E	519	55.7777
G	G	A	P	A	413	55.9299
G	R	S	G	V	524	55.974
G	V	E	T	V	322	56.4855
G	I	C	W	R	513	57.0804
G	P	L	W	S	338	57.0925
G	S	E	R	S	776	57.113
P	G	V	R	D	203	57.274
R	T	L	G	P	311	57.2761
G	N	G	E	F	448	57.4115
G	L	V	L	W	324	57.4713
M	S	M	V	R	15	57.6124
G	S	G	L	G	363	57.6338
G	G	L	D	R	432	57.8213
G	V	C	S	G	544	58.2707
P	H	K	F	F	2	58.3015
G	G	A	G	L	186	58.5902
G	E	T	G	I	258	58.7369
V	T	G	D	N	187	58.9817
G	E	I	S	K	599	59.0365
G	D	R	L	W	433	59.0573
G	S	T	L	G	355	59.2063
S	V	V	P	Y	262	59.4971
G	G	L	P	G	368	59.5318
G	V	R	L	R	425	59.6976
G	L	M	R	F	667	59.7964
G	V	S	A	R	749	59.8352
G	Y	K	R	C	725	59.8431
G	V	W	S	Y	240	59.8594
G	V	I	G	V	768	60.3219
G	Y	S	S	R	66	60.8527
A	G	K	N	W	447	61.3264
M	L	C	T	F	386	61.8651
G	G	Y	Q	W	230	61.9624
G	P	C	S	L	659	62.0148
G	R	W	A	S	333	62.09
G	C	T	W	T	595	62.0907
G	P	A	R	L	835	62.1674
A	E	S	L	S	307	62.4024
R	K	R	S	T	692	62.5236
G	A	W	G	P	353	62.7709
G	M	K	Q	G	491	62.8036
G	M	R	K	S	521	62.8675
T	C	Y	E	K	19	62.9638
G	G	R	N	G	283	62.9698
G	E	G	V	G	402	62.9782
T	I	S	S	R	691	63.002
G	L	G	R	F	273	63.133
G	V	G	Y	S	518	64.0237
G	V	L	M	S	761	64.1141
G	V	L	C	L	302	64.215
G	M	L	N	T	17	64.2514
H	K	L	L	I	313	64.493
G	R	G	G	W	540	64.8738
G	S	T	L	S	404	64.9514
G	E	A	G	S	796	65.1762
G	A	R	P	E	506	65.234
G	V	V	T	L	14	65.9691
G	R	G	S	D	266	66.0623
H	V	G	T	T	772	66.1054
G	C	S	C	A	583	66.112
G	D	N	E	T	190	66.4166
G	R	R	Y	R	38	66.4169
G	S	L	R	C	610	66.4234
G	L	R	R	A	827	66.4354
G	P	K	L	V	697	66.4378
G	P	L	Y	V	489	67.0724
G	S	G	K	G	452	67.2333
G	S	C	V	E	295	67.2792
G	S	F	V	D	308	67.4346
G	R	Q	C	V	721	68.0944
G	D	R	W	F	836	68.3924
G	R	V	P	R	800	68.4267
P	L	R	R	Y	445	68.792
G	S	C	W	A	783	68.8294
G	K	P	A	L	612	69.0824
G	S	Y	G	G	228	69.3295
G	I	C	E	S	261	69.4757
K	S	M	F	M	661	69.7019
R	A	G	G	E	454	69.7381
G	V	Y	G	K	536	70.1877
G	T	H	G	G	763	70.2049
P	K	K	M	R	394	70.354
G	M	A	V	W	37	70.5269
R	A	V	T	K	205	70.5675
G	V	L	C	Y	714	70.6091
G	N	L	D	L	337	70.7788
G	G	S	P	K	579	71.5426
G	L	Y	P	T	593	71.8511
G	V	L	P	E	681	72.028
G	L	G	S	L	698	72.243
G	W	I	S	Q	801	72.4307
G	I	R	A	I	334	72.8559
G	V	K	H	V	36	72.8847
G	C	V	E	G	656	73.1122
G	R	E	L	F	729	73.167
G	L	E	V	I	592	73.8086
G	P	E	Q	G	199	74.468
G	R	M	A	Y	658	74.8269
G	G	S	F	P	221	74.9448
G	I	G	S	L	332	75.2232
V	M	R	I	T	44	75.2929
R	L	N	G	D	576	75.6066
S	D	R	L	A	568	75.9483
G	N	V	F	A	613	76.7469
G	G	R	E	R	247	76.8621
G	V	L	I	P	731	76.9444
G	L	V	K	G	490	76.9507
G	S	E	S	Q	213	77.3074
G	R	V	T	A	665	77.5175
G	L	L	R	W	762	77.5725
G	D	V	S	G	174	77.7982
G	N	G	A	E	602	78.0237
G	V	T	S	L	555	78.0709
G	H	S	R	H	760	78.1569
G	G	S	C	G	693	78.2095
L	Y	G	S	L	660	79.3675
G	D	P	G	L	824	79.4375
G	I	A	E	V	548	79.5789
G	D	N	E	T	191	80.0101
G	Y	A	L	F	690	80.5806
G	V	G	G	W	477	80.6289
G	L	D	G	E	62	81.0291
G	E	S	V	M	83	81.0916
G	T	H	G	G	483	81.1917
G	S	Q	T	E	522	81.283
G	S	T	L	G	771	81.423
G	R	D	T	L	711	81.6034
G	T	Q	I	I	351	81.8179
G	A	G	M	V	9	81.8611
G	L	W	L	D	328	82.3645
G	P	F	S	C	767	82.5243
G	V	L	A	R	706	82.6193
G	E	W	H	A	702	82.6224
G	I	Y	L	G	209	82.6939
G	A	Y	V	S	560	82.7698
P	E	G	V	P	305	82.7756
G	L	H	S	F	672	82.7906
G	P	Q	C	S	318	83.003
G	G	M	L	S	319	83.0068
Q	I	A	D	G	166	83.6801
G	L	V	L	N	689	84.0673
G	G	Q	G	F	193	84.081
G	R	V	I	D	45	84.2138
G	S	L	L	G	649	84.2777
S	V	Q	C	F	69	84.4618
R	F	W	K	G	279	84.4958
G	N	R	T	F	685	84.8381
G	L	T	R	V	539	84.8776
G	R	T	G	W	556	85.2004
E	Q	R	G	C	637	85.3029
G	A	G	K	G	410	85.4485
G	S	S	I	G	713	85.5515
G	D	A	G	W	163	85.9047
G	T	K	Y	P	802	85.9189
G	V	L	Y	D	89	86.3988
G	P	M	S	A	505	86.4478
T	G	Q	T	I	88	87.1518
G	V	L	S	M	481	87.2362
G	G	V	W	R	497	87.2456
G	N	L	G	W	92	87.932
G	V	P	L	Y	727	87.9441
T	K	V	L	D	717	88.4621
G	T	I	R	G	726	88.7128
G	Q	G	Y	P	788	88.7417
K	S	M	F	M	710	88.7649
G	Q	A	L	A	791	88.8525
G	V	T	V	L	196	89.1188
G	G	W	E	V	223	90.1039
G	V	A	C	L	93	90.1535
G	H	K	T	V	609	90.185
H	I	G	V	W	264	90.2506
G	R	D	G	E	271	90.7236
R	L	W	T	A	418	90.8153
H	G	K	G	S	582	91.5894
G	I	I	R	T	709	91.8372
E	E	S	A	L	171	91.8453
G	R	L	R	W	343	91.8793
G	C	G	L	V	469	92.0583
R	A	V	T	K	206	92.4028
G	K	L	L	A	815	92.5785
G	D	D	G	D	817	92.7045
G	T	I	G	G	537	92.9153
G	I	F	K	G	679	93.5737
A	C	L	M	W	545	93.5781
A	R	E	T	P	280	94.1189
G	V	N	L	E	495	94.3029
Y	L	H	L	G	169	94.8242
G	L	H	C	G	68	94.9917
G	G	Y	V	K	329	95.5305
G	L	R	L	H	575	96.1416
G	R	L	S	R	740	96.2036
S	L	S	G	E	182	96.2877
G	N	A	R	M	565	96.3908
G	K	G	A	R	172	96.6088
G	K	S	E	R	94	96.7313
G	G	E	V	F	74	96.8631
G	L	G	A	A	104	96.886
G	Q	L	M	F	461	96.9801
G	G	K	V	R	170	97.0468
T	S	V	S	R	197	97.1251
G	Q	G	V	G	715	97.793
G	V	E	K	P	682	97.8491
G	L	L	A	H	208	97.956
G	T	L	F	K	736	98.347
G	I	V	S	V	219	99.0808
G	S	T	R	C	644	99.6079
G	A	V	I	W	552	100.446
G	E	R	Y	A	498	101.097
G	R	L	L	M	832	101.842
P	W	S	Y	A	210	101.994
G	V	G	L	W	780	102.365
S	M	R	A	S	67	102.441
G	P	G	I	W	745	102.64
G	G	C	W	K	543	103.186
S	P	M	P	R	55	103.389
P	V	L	V	V	103	103.478
G	L	V	G	G	569	104.113
G	C	G	L	S	176	104.228
G	V	E	T	L	754	106.404
T	S	S	S	T	748	106.541
G	V	P	G	Y	41	106.668
G	W	Y	W	T	786	106.771
G	S	Q	G	R	57	107.086
G	C	V	A	F	214	107.13
G	T	N	S	P	734	107.526
G	A	R	L	E	218	107.659
G	N	M	S	V	753	107.987
G	T	G	E	V	778	108.113
G	Q	M	K	V	63	108.45
G	R	G	C	I	633	108.505
G	V	K	M	V	828	109.343
G	G	Q	S	G	220	109.554
G	L	S	V	V	127	110.017
G	R	L	F	R	168	110.329
G	K	K	E	R	695	111.105
G	C	N	G	V	573	111.59
R	V	Q	F	V	87	111.667
G	P	V	L	S	165	112.713
F	L	R	A	W	561	113.366
G	T	L	E	M	33	114.012
G	H	W	S	L	175	114.233
G	M	S	K	S	362	114.294
G	L	I	P	L	578	116.335
G	F	R	G	G	818	116.598
G	E	P	R	I	641	117.286
P	A	S	W	A	746	117.464
G	T	T	E	C	553	117.616
G	Y	G	D	S	137	117.951
L	P	K	A	L	42	118.349
G	R	G	S	R	597	119.163
G	D	F	F	Q	177	119.487
G	P	A	L	V	581	119.568
R	N	N	S	N	722	119.616
G	L	P	A	Y	798	120.47
G	Q	W	W	G	807	121.648
G	S	I	R	K	303	122.145
G	D	K	D	I	743	122.152
G	I	G	K	W	178	122.264
G	C	Q	C	M	140	123.122
G	V	I	D	R	737	123.444
G	H	G	G	S	18	123.682
V	A	F	S	E	102	124.86
Q	M	I	E	W	129	124.93
G	S	L	R	S	184	124.97
G	T	P	L	S	180	125.335
G	G	G	F	S	167	125.528
G	P	F	S	S	128	125.626
G	W	V	G	R	510	125.859
G	L	K	F	R	744	126.202
G	S	Q	K	P	826	127.455
G	V	R	V	L	181	128.721
G	C	L	A	C	364	129.301
G	G	K	V	V	215	129.334
G	Q	V	I	L	782	129.431
G	E	M	W	T	75	129.96
R	L	F	I	E	674	130.346
S	S	K	R	M	139	130.938
Y	G	G	G	V	806	131.252
G	R	V	G	F	85	132.484
G	H	A	S	V	207	132.589
G	L	G	V	S	554	133.866
R	C	R	V	S	664	134.401
G	P	P	M	S	750	135.943
G	S	L	S	G	365	136.219
G	S	R	R	Q	546	136.454
G	R	V	Y	S	109	136.53
G	I	W	L	H	179	136.794
G	R	V	S	M	666	137.76
G	D	P	V	K	589	137.831
Y	F	L	L	F	59	138.463
P	G	W	M	V	72	138.599
V	V	G	D	K	101	138.814
G	T	S	Q	A	136	139.36
G	S	L	L	S	95	139.538
G	G	G	G	R	80	140.058
R	P	G	L	S	70	141.553
G	S	E	H	T	131	143.068
V	S	G	R	L	77	143.445
T	R	L	Q	A	76	144.307
S	L	K	Y	L	21	149.933
G	A	S	C	V	557	150.623
G	R	V	T	S	97	151.389
G	L	V	T	P	687	153.001
P	M	P	S	V	73	156.235
G	M	G	Y	L	123	156.759
L	P	R	E	G	774	157.542
Q	N	S	C	N	100	157.858
G	V	G	I	K	119	161.237
G	T	S	G	T	134	165.872
G	L	Q	W	E	833	167.042
P	K	K	E	S	106	169.005
G	T	C	G	W	742	174.826
G	A	R	Y	F	124	179.869
G	V	W	W	S	790	185.079
G	C	L	G	M	822	188.786
G	A	G	E	W	82	195.527
G	T	N	W	P	126	199.086
G	I	V	V	L	120	204.865
G	I	C	L	V	132	205.105
G	D	R	N	G	71	206.607
G	P	R	D	R	112	224.922
G	L	N	V	M	125	226.101
G	V	I	L	S	96	275.158
